# 3D reconstructions of parasite development and the intracellular niche of the microsporidian pathogen *E. intestinalis*

**DOI:** 10.1101/2023.07.02.547383

**Authors:** Noelle V. Antao, Cherry Lam, Ari Davydov, Margot Riggi, Joseph Sall, Christopher Petzold, Feng-Xia Liang, Janet Iwasa, Damian C. Ekiert, Gira Bhabha

## Abstract

Microsporidia are an early-diverging group of fungal pathogens that infect a wide range of hosts. Several microsporidian species infect humans, and infections can lead to fatal disease in immunocompromised individuals. As obligate intracellular parasites with highly reduced genomes, microsporidia are dependent on metabolites from their hosts for successful replication and development. Our knowledge of how microsporidian parasites develop inside the host remains rudimentary, and our understanding of the intracellular niche occupied by microsporidia has thus far relied largely on 2D TEM images and light microscopy. Here, we use serial block face scanning electron microscopy (SBF-SEM) to capture 3D snapshots of the human-infecting microsporidian, *Encephalitozoon intestinalis*, within host cells. We track the development of *E. intestinalis* through its life cycle, which allows us to propose a model for how its infection organelle, the polar tube, is assembled *de novo* in each developing spore. 3D reconstructions of parasite-infected cells provide insights into the physical interactions between host cell organelles and parasitophorous vacuoles, which contain the developing parasites. The host cell mitochondrial network is substantially remodeled during *E. intestinalis* infection, leading to mitochondrial fragmentation. SBF-SEM analysis shows changes in mitochondrial morphology in infected cells, and live-cell imaging provides insights into mitochondrial dynamics during infection. Together, our data provide insights into parasite development, polar tube assembly, and microsporidia-induced mitochondrial remodeling in the host cell.
