## Supplementary table 1 for "3D reconstructions of parasite development and the intracellular niche of the microsporidian pathogen *E. intestinalis*"

### Sheet: Sheet1
Timepoint	Cell #	BE-SEM number	PV #	PV Volume	Parasite Volume	Volume occupied by parasites	"Empty" Volume	# Parasites	# Sporonts	# Sporoblasts	# Spores	# Single sporonts	Sporont chains (# chains)
24	ROI00	SEM04	1	182.04	110.64	60.7779	39.2221	20	12	8		2	chain of 2 (3X); chain of 4 (7X)
24	ROI00	SEM04	2	69.08	38.79	56.1523	43.8477	5	5				chain of 2 (4X); chain of 8 (1X)
24	ROI01	SEM04	1	1.24	1.12	90.3226	9.67742	1	1			1	chain of 1 (1X)
24	ROI01	SEM04	2	40.97	27.61	67.3908	32.6092	12	4	8		1	chain of 1 (1X); chain of 2 (3X)
24	ROI01	SEM04	3	1.07	0.86	80.3738	19.6262	1	1			1	chain of 1 (1X)
24	ROI01	SEM04	4	0.51	0.45	88.2353	11.7647	1	1			1	chain of 1 (1X)
24	ROI01	SEM04	5	104.76	61.21	58.4288	41.5712	23	15	8		2	chain of 1 (2X); chain of 2 (7X); chain of 4 (7X); chain of 8 (1X)
24	ROI01	SEM04	6	15.73	11.62	73.8716	26.1284	4	4				chain of 2 (4X)
24	ROI01	SEM04	7	3.17	2.83	89.2744	10.7256	1	1			1	chain of 1 (1X)
24	ROI01	SEM04	8	6.4	5.52	86.25	13.75	1	1				chain of 2 (1X)
24	ROI01	SEM04	9	44.18	28.02	63.4224	36.5776	11	3	8			chain of 2 (2X); chain of 4 (1X)
48	Run1	SEM01	1	21.93	9.23	42.0885	57.9115	13	1	12			chain of 1 (1X)
48	Run2	SEM03	1	115.36	51.62	44.7469	55.2531	25	1	4	20		chain of 4 (1X)
48	Run 1	SEM03	1					27	5	4	18		chain of 1 (1X); chain of 2 (3X); chain of 4 (1X)
48	Run 1	SEM03	2					37	1	8	28		chain of 4 (1X)
48	ROI00	SEM05	1	220.44	103.57	46.9833	53.0167	58	4	12	42		chain of 2 (2X); chain of 4 (2X)
48	ROI01	SEM05	1					44	4	8	32		chain of 2 (4X);
total								284	64	80	140
24 hrs Post-Infection
Cell-1	2 PVs		17 sporonts	8 sporoblasts		25 parasites total
Cell-2	8 PVs		31 sporonts	24 sporoblasts		55 parasites total
48 hrs Post-Infection
Cell-3	1 PV		1 sporonts	12 sporoblasts		13 parasites total
Cell-4	1 PV		1 sporonts	4 sporoblasts	20 spores	25 parasites total
48 hrs Post-Infection_additional vacuole only acquisitions
Cell 5	2 PV		6 sporonts	12 sporoblasts	46 spores	64 parasites total
Cell 6	1 PV		4 sporonts	12 sporoblasts	42 spores	58 parasites total
Cell 7	1 PV		4 sporonts	8 sporoblasts	32 spores	44 parasites total
